# Strigolactone-dependent gene regulation requires chromatin remodeling

**DOI:** 10.1101/2023.02.25.529999

**Authors:** J.L. Humphreys, C. Beveridge, M. Tanurdzic

## Abstract

Strigolactones (SL) function as plant hormones in control of multiple aspects of plant development. Regulation of gene expression by SL is a critical component of SL function. Immediate early gene regulation by SL remains unexplored due to difficulty in dissecting early from late gene expression responses to SL in whole plants. We used leaf-derived Arabidopsis protoplasts to explore early (5-180 minutes) changes in gene expression induced by SL by employing RNA-seq and ATAC-seq. We discovered over 1500 genes regulated by SL as early as 20 minutes, and up to 3669 genes across the entire time course of the experiment, indicative of rapid, dynamic regulation of gene expression in response to SLs. We identified 1447 regions of changing chromatin accessibility in response to SL that are likely to harbour SL cis-regulatory elements and cognate candidate trans-acting factors regulated early by SL. Importantly, we discovered that this extensive transcriptomic reprogramming requires the SYD-containing SWI/SNF chromatin remodelling complex(es) and regulates other chromatin remodellers. This study therefore provides the first evidence that SL signalling requires regulation of chromatin accessibility, and it identifies previously unknown transcriptional targets of strigolactones.

**One sentence summary:** Strigolactone regulated gene expression reprogramming requires chromatin remodelling by SPLAYED.
