## Supplemental Table 8 for "Strigolactone-dependent gene regulation requires chromatin remodeling"

### Sheet: Sheet1
Supplemental table 8: Primers used fot qRT_PCR
Gene	Forward Primer	Reverse Primer
AtBRC1	GCGAACGCCCATTTTAAAGAA	CTTGGCTGCGATGGTGGTTA
AtHB21	CGATCTTTCCTCTCGGATTCAA	TGTCTATACTCCATTAGTACCACAACA
AtTCP14	GTGGTGGTGGTGTTGGGTTT	TCCGACGTCGTTTGGATTCT
AtBRM	TGGAACTCGCATCTGACGTG	TGCTTCCCGGAAATCTGTGT
