## Supplemental Table 2 for "Strigolactone-dependent gene regulation requires chromatin remodeling"

### Sheet: Summary 
Supplementary Table 2: Differentially Expressed Transcription factors following rac-GR24 treatment. P values were determined by R package, DESeq2; n = 3 biologically independent samples.
Sheet 1 TFs regulated by rac-GR24	Differentially Expressed Transcription factors at any time point after rac-GR24 treatment
Sheet 2 45min DEG	Differentially Expressed Transcription factors at the 20 minute time point

### Sheet: TFs regulated by rac-GR24
List of SL-regulated transcription factors across time points
AT1G19850	MP	MONOPTEROS	Transcriptional factor B3 family protein / auxin-responsive factor AUX/IAA-like protein;(source:Araport11)
AT3G61630	CRF6	cytokinin response factor 6	cytokinin response factor 6;(source:Araport11)
AT1G20910	AT1G20910	0	ARID/BRIGHT DNA-binding domain-containing protein;(source:Araport11)
AT4G14410	bHLH104	basic Helix-Loop-Helix 104	basic helix-loop-helix (bHLH) DNA-binding superfamily protein;(source:Araport11)
AT2G24260	LRL1	LJRHL1-like 1	LJRHL1-like 1;(source:Araport11)
AT4G39100	SHL1	short life	PHD finger family protein / bromo-adjacent homology (BAH) domain-containing protein;(source:Araport11)
AT2G02080	IDD4	indeterminate(ID)-domain 4	indeterminate(ID)-domain 4;(source:Araport11)
AT5G65590	AT5G65590	0	Dof-type zinc finger DNA-binding family protein;(source:Araport11)
AT2G01760	RR14	response regulator 14	response regulator 14;(source:Araport11)
AT5G54070	HSFA9	heat shock transcription factor A9	heat shock transcription factor A9;(source:Araport11)
AT5G11050	MYB64	myb domain protein 64	myb domain protein 64;(source:Araport11)
AT2G43000	NAC042	NAC domain containing protein 42	NAC domain containing protein 42;(source:Araport11)
AT2G33550	AT2G33550	0	Homeodomain-like superfamily protein;(source:Araport11)
AT4G22070	WRKY31	WRKY DNA-binding protein 31	WRKY DNA-binding protein 31;(source:Araport11)
AT5G01160	AT5G01160	0	RING/U-box superfamily protein;(source:Araport11)
AT5G51530	AT5G51530	0	Ubiquitin carboxyl-terminal hydrolase-related protein;(source:Araport11)
AT3G12680	HUA1	ENHANCER OF AG-4 1	floral homeotic protein (HUA1);(source:Araport11)
AT5G06420	AT5G06420	0	Zinc finger (CCCH-type/C3HC4-type RING finger) family protein;(source:Araport11)
AT5G23420	HMGB6	high-mobility group box 6	high-mobility group box 6;(source:Araport11)
AT3G13445	TBP1	TATA binding protein 1	TATA binding protein 1;(source:Araport11)
AT4G17020	AT4G17020	0	transcription factor-like protein;(source:Araport11)
AT4G23980	ARF9	auxin response factor 9	auxin response factor 9;(source:Araport11)
AT5G05610	AL1	alfin-like 1	alfin-like 1;(source:Araport11)
AT5G52020	AT5G52020	0	Integrase-type DNA-binding superfamily protein;(source:Araport11)
AT5G47220	ERF2	ethylene responsive element binding factor 2	ethylene responsive element binding factor 2;(source:Araport11)
AT1G22985	CRF7	cytokinin response factor 7	Integrase-type DNA-binding superfamily protein;(source:Araport11)
AT5G13330	Rap2.6L	related to AP2 6l	related to AP2 6l;(source:Araport11)
AT3G43240	AT3G43240	0	ARID/BRIGHT DNA-binding domain-containing protein;(source:Araport11)
AT5G54680	ILR3	iaa-leucine resistant3	basic helix-loop-helix (bHLH) DNA-binding superfamily protein;(source:Araport11)
AT1G49720	ABF1	abscisic acid responsive element-binding factor 1	abscisic acid responsive element-binding factor 1;(source:Araport11)
AT5G52010	AT5G52010	0	C2H2-like zinc finger protein;(source:Araport11)
AT5G16470	AT5G16470	0	zinc finger (C2H2 type) family protein;(source:Araport11)
AT1G78600	LZF1	light-regulated zinc finger protein 1	light-regulated zinc finger protein 1;(source:Araport11)
AT5G22220	E2F1	E2F transcription factor 1	0
AT5G66320	GATA5	GATA transcription factor 5	GATA transcription factor 5;(source:Araport11)
AT4G11660	AT-HSFB2B	0	winged-helix DNA-binding transcription factor family protein;(source:Araport11)
AT5G62020	HSFB2A	heat shock transcription factor B2A	heat shock transcription factor B2A;(source:Araport11)
AT3G51910	HSFA7A	heat shock transcription factor A7A	heat shock transcription factor A7A;(source:Araport11)
AT2G26150	HSFA2	heat shock transcription factor A2	heat shock transcription factor A2;(source:Araport11)
AT3G15500	NAC3	NAC domain containing protein 3	NAC domain containing protein 3;(source:Araport11)
AT1G32870	NAC13	NAC domain protein 13	NAC domain protein 13;(source:Araport11)
AT1G02220	NAC003	NAC domain containing protein 3	NAC domain containing protein 3;(source:Araport11)
AT3G04070	NAC047	NAC domain containing protein 47	NAC domain containing protein 47;(source:Araport11)
AT5G04410	NAC2	NAC domain containing protein 2	NAC domain containing protein 2;(source:Araport11)
AT4G24020	NLP7	NIN like protein 7	NIN like protein 7;(source:Araport11)
AT1G53320	TLP7	tubby like protein 7	tubby like protein 7;(source:Araport11)
AT1G68150	WRKY9	WRKY DNA-binding protein 9	WRKY DNA-binding protein 9;(source:Araport11)
AT5G61190	AT5G61190	0	putative endonuclease or glycosyl hydrolase with C2H2-type zinc finger domain-containing protein;(source:Araport11)
AT1G57820	VIM1	VARIANT IN METHYLATION 1	Zinc finger (C3HC4-type RING finger) family protein;(source:Araport11)
AT2G31650	ATX1	homologue of trithorax	homologue of trithorax;(source:Araport11)
AT1G07480	AT1G07480	0	Transcription factor IIA, alpha/beta subunit;(source:Araport11)
AT3G24500	MBF1C	multiprotein bridging factor 1C	multiprotein bridging factor 1C;(source:Araport11)
AT1G14200	AT1G14200	0	RING/U-box superfamily protein;(source:Araport11)
AT1G63840	AT1G63840	0	RING/U-box superfamily protein;(source:Araport11)
AT1G26800	AT1G26800	0	RING/U-box superfamily protein;(source:Araport11)
AT5G38895	AT5G38895	0	RING/U-box superfamily protein;(source:Araport11)
AT5G20910	AIP2	ABI3-interacting protein 2	RING/U-box superfamily protein;(source:Araport11)
AT5G14540	AT5G14540	0	basic salivary proline-rich-like protein (DUF1421);(source:Araport11)
AT4G15420	AT4G15420	0	Ubiquitin fusion degradation UFD1 family protein;(source:Araport11)
AT3G20670	HTA13	histone H2A 13	histone H2A 13;(source:Araport11)
AT2G17820	HK1	histidine kinase 1	histidine kinase 1;(source:Araport11)
AT3G06400	CHR11	chromatin-remodeling protein 11	chromatin-remodeling protein 11;(source:Araport11)
AT2G45800	PLIM2a	PLIM2a	GATA type zinc finger transcription factor family protein;(source:Araport11)
AT4G19660	NPR4	NPR1-like protein 4	NPR1-like protein 4;(source:Araport11)
AT4G16850	AT4G16850	0	transmembrane protein;(source:Araport11)
AT1G21000	AT1G21000	0	PLATZ transcription factor family protein;(source:Araport11)
AT3G02680	NBS1	nijmegen breakage syndrome 1	nijmegen breakage syndrome 1;(source:Araport11)
AT3G46080	AT3G46080	0	C2H2-type zinc finger family protein;(source:Araport11)
AT5G29000	PHL1	PHR1-like 1	Homeodomain-like superfamily protein;(source:Araport11)
AT1G21450	SCL1	SCARECROW-like 1	SCARECROW-like 1;(source:Araport11)
AT5G13730	SIG4	sigma factor 4	sigma factor 4;(source:Araport11)
AT1G07360	MAC5A	MOS4-associated complex subunit 5A	CCCH-type zinc fingerfamily protein with RNA-binding domain-containing protein;(source:Araport11)
AT5G58900	AT5G58900	0	Homeodomain-like transcriptional regulator;(source:Araport11)
AT1G72010	AT1G72010	0	TCP family transcription factor;(source:Araport11)
AT3G06410	AT3G06410	0	Zinc finger C-x8-C-x5-C-x3-H type family protein;(source:Araport11)
AT5G62000	ARF2	auxin response factor 2	auxin response factor 2;(source:Araport11)
AT1G50640	ERF3	ethylene responsive element binding factor 3	ethylene responsive element binding factor 3;(source:Araport11)
AT5G53290	CRF3	cytokinin response factor 3	cytokinin response factor 3;(source:Araport11)
AT2G33710	AT2G33710	0	Integrase-type DNA-binding superfamily protein;(source:Araport11)
AT4G06746	RAP2.9	related to AP2 9	related to AP2 9;(source:Araport11)
AT3G49940	LBD38	LOB domain-containing protein 38	LOB domain-containing protein 38;(source:Araport11)
AT3G18990	VRN1	REDUCED VERNALIZATION RESPONSE 1	AP2/B3-like transcriptional factor family protein;(source:Araport11)
AT5G08130	BIM1	0	basic helix-loop-helix (bHLH) DNA-binding superfamily protein;(source:Araport11)
AT1G06150	EMB1444	EMBRYO DEFECTIVE 1444	basic helix loop helix (bHLH) DNA-binding superfamily protein;(source:Araport11)
AT1G27730	STZ	salt tolerance zinc finger	salt tolerance zinc finger;(source:Araport11)
AT2G24500	FZF	0	Zinc finger protein 622;(source:Araport11)
AT4G27310	BBX28	B-box domain protein 28	B-box type zinc finger family protein;(source:Araport11)
AT3G21270	DOF2	DOF zinc finger protein 2	DOF zinc finger protein 2;(source:Araport11)
AT2G03500	AT2G03500	0	Homeodomain-like superfamily protein;(source:Araport11)
AT1G69580	AT1G69580	0	Homeodomain-like superfamily protein;(source:Araport11)
AT1G07520	AT1G07520	0	GRAS family transcription factor;(source:Araport11)
AT4G26170	AT4G26170	0	transcription factor;(source:Araport11)
AT3G11280	AT3G11280	0	Duplicated homeodomain-like superfamily protein;(source:Araport11)
AT1G52890	NAC019	NAC domain containing protein 19	NAC domain containing protein 19;(source:Araport11)
AT4G26120	AT4G26120	0	Ankyrin repeat family protein / BTB/POZ domain-containing protein;(source:Araport11)
AT5G52830	WRKY27	WRKY DNA-binding protein 27	WRKY DNA-binding protein 27;(source:Araport11)
AT4G14713	PPD1	PEAPOD 1	TIFY domain/Divergent CCT motif family protein;(source:Araport11)
AT4G27900	AT4G27900	0	CCT motif family protein;(source:Araport11)
AT5G14370	AT5G14370	0	CCT motif family protein;(source:Araport11)
AT3G16720	ATL2	TOXICOS EN LEVADURA 2	TOXICOS EN LEVADURA 2;(source:Araport11)
AT3G19020	AT3G19020	0	Leucine-rich repeat (LRR) family protein;(source:Araport11)
AT5G66270	AT5G66270	0	Zinc finger C-x8-C-x5-C-x3-H type family protein;(source:Araport11)
AT1G59750	ARF1	auxin response factor 1	auxin response factor 1;(source:Araport11)
AT1G08320	TGA9	TGACG (TGA) motif-binding protein 9	bZIP transcription factor family protein;(source:Araport11)
AT5G10030	TGA4	TGACG motif-binding factor 4	TGACG motif-binding factor 4;(source:Araport11)
AT4G16780	HB-2	homeobox protein 2	homeobox protein 2;(source:Araport11)
AT1G69780	ATHB13	0	Homeobox-leucine zipper protein family;(source:Araport11)
AT3G19510	HAT3.1	0	Homeodomain-like protein with RING/FYVE/PHD-type zinc finger domain-containing protein;(source:Araport11)
AT3G09370	MYB3R-3	myb domain protein 3r-3	myb domain protein 3r-3;(source:Araport11)
AT1G76350	AT1G76350	0	Plant regulator RWP-RK family protein;(source:Araport11)
AT2G20825	ULT2	ULTRAPETALA 2	Developmental regulator, ULTRAPETALA;(source:Araport11)
AT1G28520	VOZ1	vascular plant one zinc finger protein	vascular plant one zinc finger protein;(source:Araport11)
AT4G04450	WRKY42	0	WRKY family transcription factor;(source:Araport11)
AT3G29330	AT3G29330	0	zinc finger RNA-binding-like protein;(source:Araport11)
AT5G23090	NF-YB13	nuclear factor Y, subunit B13	nuclear factor Y, subunit B13;(source:Araport11)
AT5G63260	AT5G63260	0	Zinc finger C-x8-C-x5-C-x3-H type family protein;(source:Araport11)
AT2G01280	MEE65	maternal effect embryo arrest 65	Cyclin/Brf1-like TBP-binding protein;(source:Araport11)
AT5G26610	AT5G26610	0	D111/G-patch domain-containing protein;(source:Araport11)
AT2G47890	AT2G47890	0	B-box type zinc finger protein with CCT domain-containing protein;(source:Araport11)
AT3G18100	MYB4R1	myb domain protein 4r1	myb domain protein 4r1;(source:Araport11)
AT1G75510	AT1G75510	0	Transcription initiation factor IIF, beta subunit;(source:Araport11)
AT2G17900	SDG37	SET domain group 37	SET domain group 37;(source:Araport11)
AT4G17900	AT4G17900	0	PLATZ transcription factor family protein;(source:Araport11)
AT4G17490	ERF6	ethylene responsive element binding factor 6	ethylene responsive element binding factor 6;(source:Araport11)
AT3G16500	PAP1	phytochrome-associated protein 1	phytochrome-associated protein 1;(source:Araport11)
AT4G02590	UNE12	unfertilized embryo sac 12	basic helix-loop-helix (bHLH) DNA-binding superfamily protein;(source:Araport11)
AT4G16430	AT4G16430	0	basic helix-loop-helix (bHLH) DNA-binding superfamily protein;(source:Araport11)
AT4G20970	AT4G20970	0	basic helix-loop-helix (bHLH) DNA-binding superfamily protein;(source:Araport11)
AT4G12620	ORC1B	origin of replication complex 1B	origin of replication complex 1B;(source:Araport11)
AT5G06950	AHBP-1B	0	bZIP transcription factor family protein;(source:Araport11)
AT3G51960	BZIP24	basic leucine zipper 24	basic leucine zipper 24;(source:Araport11)
AT5G45300	BMY2	beta-amylase 2	beta-amylase 2;(source:Araport11)
AT5G03415	DPB	0	Transcription factor DP;(source:Araport11)
AT1G19700	BEL10	BEL1-like homeodomain 10	BEL1-like homeodomain 10;(source:Araport11)
AT3G01470	HB-1	homeobox 1	homeobox 1;(source:Araport11)
AT5G06550	AT5G06550	0	transferring glycosyl group transferase;(source:Araport11)
AT2G36960	TKI1	TSL-kinase interacting protein 1	TSL-kinase interacting protein 1;(source:Araport11)
AT1G34180	NAC016	NAC domain containing protein 16	NAC domain containing protein 16;(source:Araport11)
AT4G29230	NAC075	NAC domain containing protein 75	NAC domain containing protein 75;(source:Araport11)
AT4G00270	AT4G00270	0	DNA-binding storekeeper protein-related transcriptional regulator;(source:Araport11)
AT2G25650	AT2G25650	0	DNA-binding storekeeper protein-related transcriptional regulator;(source:Araport11)
AT1G58100	TCP8	TCP domain protein 8	TCP family transcription factor;(source:Araport11)
AT2G31070	TCP10	TCP domain protein 10	TCP domain protein 10;(source:Araport11)
AT2G18750	AT2G18750	0	Calmodulin-binding protein;(source:Araport11)
AT2G25170	PKL	PICKLE	chromatin remodeling factor CHD3 (PICKLE);(source:Araport11)
AT2G25640	AT2G25640	0	SPOC domain / Transcription elongation factor S-II protein;(source:Araport11)
AT4G30930	NFD1	NUCLEAR FUSION DEFECTIVE 1	Ribosomal protein L21;(source:Araport11)
AT1G20696	HMGB3	high mobility group B3	high mobility group B3;(source:Araport11)
AT2G32700	LUH	LEUNIG_homolog	LEUNIG-like protein;(source:Araport11)
AT1G08880	H2AXA	0	Histone superfamily protein;(source:Araport11)
AT2G02090	ETL1	0	SNF2 domain-containing protein / helicase domain-containing protein;(source:Araport11)
AT3G14230	RAP2.2	related to AP2 2	related to AP2 2;(source:Araport11)
AT5G05410	DREB2A	DRE-binding protein 2A	DRE-binding protein 2A;(source:Araport11)
AT2G17410	AT2G17410	0	ARID/BRIGHT DNA-binding domain-containing protein;(source:Araport11)
AT5G46760	MYC3	0	Basic helix-loop-helix (bHLH) DNA-binding family protein;(source:Araport11)
AT3G17100	AT3G17100	0	sequence-specific DNA binding transcription factor;(source:Araport11)
AT5G06839	TGA10	TGACG (TGA) motif-binding protein 10	bZIP transcription factor family protein;(source:Araport11)
AT4G16150	AT4G16150	0	calmodulin-binding transcription activator 5;(source:Araport11)
AT3G07220	FHA2	forkhead-associated 2	SMAD/FHA domain-containing protein;(source:Araport11)
AT3G46640	PCL1	PHYTOCLOCK 1	Homeodomain-like superfamily protein;(source:Araport11)
AT1G30810	JMJ18	Jumonji domain-containing protein 18	Transcription factor jumonji (jmj) family protein / zinc finger (C5HC2 type) family protein;(source:Araport11)
AT1G74080	MYB122	myb domain protein 122	myb domain protein 122;(source:Araport11)
AT3G52250	AT3G52250	0	Duplicated homeodomain-like superfamily protein;(source:Araport11)
AT1G20640	AT1G20640	0	Plant regulator RWP-RK family protein;(source:Araport11)
AT5G05660	NFXL2	NFX1-like 2	NF-X1-type zinc finger protein NFXL2;(source:Araport11)
AT3G04930	AT3G04930	0	DNA-binding storekeeper protein-related transcriptional regulator;(source:Araport11)
AT3G14180	ASIL2	Arabidopsis 6B-interacting protein 1-like 2	sequence-specific DNA binding transcription factor;(source:Araport11)
AT2G44730	AT2G44730	0	Alcohol dehydrogenase transcription factor Myb/SANT-like family protein;(source:Araport11)
AT1G13960	WRKY4	WRKY DNA-binding protein 4	WRKY DNA-binding protein 4;(source:Araport11)
AT5G45050	TTR1	TOLERANT TO TOBACCO RINGSPOT NEPOVIRUS 1	Disease resistance protein (TIR-NBS-LRR class);(source:Araport11)
AT5G18550	AT5G18550	0	Zinc finger C-x8-C-x5-C-x3-H type family protein;(source:Araport11)
AT3G01460	MBD9	methyl-CPG-binding domain 9	methyl-CPG-binding domain 9;(source:Araport11)
AT2G46020	BRM	BRAHMA	transcription regulatory protein SNF2;(source:Araport11)
AT1G11100	AT1G11100	0	SNF2 domain-containing protein / helicase domain-containing protein / zinc finger protein-like protein;(source:Araport11)
AT4G21160	ZAC	0	Calcium-dependent ARF-type GTPase activating protein family;(source:Araport11)
AT5G55970	AT5G55970	0	RING/U-box superfamily protein;(source:Araport11)
AT2G17870	CSP3	cold shock domain protein 3	cold shock domain protein 3;(source:Araport11)
AT5G18620	CHR17	chromatin remodeling factor17	chromatin remodeling factor17;(source:Araport11)
AT2G30130	ASL5	0	Lateral organ boundaries (LOB) domain family protein;(source:Araport11)
AT5G43700	ATAUX2-11	AUXIN INDUCIBLE 2-11	AUX/IAA transcriptional regulator family protein;(source:Araport11)
AT2G31420	AT2G31420	0	B3 domain protein (DUF313);(source:Araport11)
AT3G48160	DEL1	DP-E2F-like 1	DP-E2F-like 1;(source:Araport11)
AT3G24120	AT3G24120	0	Homeodomain-like superfamily protein;(source:Araport11)
AT5G16560	KAN	KANADI	Homeodomain-like superfamily protein;(source:Araport11)
AT1G25580	SOG1	SUPPRESSOR OF GAMMA RADIATION 1	NAC (No Apical Meristem) domain transcriptional regulator superfamily protein;(source:Araport11)
AT1G64280	NPR1	NONEXPRESSER OF PR GENES 1	regulatory protein (NPR1);(source:Araport11)
AT4G00180	YAB3	YABBY3	Plant-specific transcription factor YABBY family protein;(source:Araport11)
AT2G34450	AT2G34450	0	HMG-box (high mobility group) DNA-binding family protein;(source:Araport11)
AT2G41835	AT2G41835	0	zinc finger (C2H2 type, AN1-like) family protein;(source:Araport11)
AT3G14020	NF-YA6	nuclear factor Y, subunit A6	nuclear factor Y, subunit A6;(source:Araport11)
AT5G39660	CDF2	cycling DOF factor 2	cycling DOF factor 2;(source:Araport11)
AT3G54810	BME3	BLUE MICROPYLAR END 3	Plant-specific GATA-type zinc finger transcription factor family protein;(source:Araport11)
AT5G17300	RVE1	REVEILLE 1	Homeodomain-like superfamily protein;(source:Araport11)
AT2G03470	AT2G03470	0	ELM2 domain-containing protein;(source:Araport11)
AT1G77300	EFS	EARLY FLOWERING IN SHORT DAYS	histone-lysine N-methyltransferase;(source:Araport11)
AT2G01650	PUX2	plant UBX domain-containing protein 2	plant UBX domain-containing protein 2;(source:Araport11)
AT3G26660	LBD24	LOB domain-containing protein 24	LOB domain-containing protein 24;(source:Araport11)
AT1G32150	bZIP68	basic region/leucine zipper transcription factor 68	basic region/leucine zipper transcription factor 68;(source:Araport11)
AT5G24800	BZIP9	basic leucine zipper 9	basic leucine zipper 9;(source:Araport11)
AT3G45260	AT3G45260	0	C2H2-like zinc finger protein;(source:Araport11)
AT2G34720	NF-YA4	nuclear factor Y, subunit A4	nuclear factor Y, subunit A4;(source:Araport11)
AT2G33500	BBX12	B-box domain protein 12	B-box type zinc finger protein with CCT domain-containing protein;(source:Araport11)
AT1G14687	HB32	homeobox protein 32	homeobox protein 32;(source:Araport11)
AT4G26930	MYB97	myb domain protein 97	myb domain protein 97;(source:Araport11)
AT1G19510	RL5	RAD-like 5	RAD-like 5;(source:Araport11)
AT4G36570	RL3	RAD-like 3	RAD-like 3;(source:Araport11)
AT2G46130	WRKY43	WRKY DNA-binding protein 43	WRKY DNA-binding protein 43;(source:Araport11)
AT5G26920	CBP60G	Cam-binding protein 60-like G	Cam-binding protein 60-like G;(source:Araport11)
AT1G73760	AT1G73760	0	RING/U-box superfamily protein;(source:Araport11)
AT5G42200	AT5G42200	0	RING/U-box superfamily protein;(source:Araport11)
AT1G43000	AT1G43000	0	PLATZ transcription factor family protein;(source:Araport11)
AT3G20010	AT3G20010	0	SNF2 domain-containing protein / helicase domain-containing protein / zinc finger protein-like protein;(source:Araport11)
AT2G40340	DREB2C	0	Integrase-type DNA-binding superfamily protein;(source:Araport11)
AT5G61890	AT5G61890	0	Integrase-type DNA-binding superfamily protein;(source:Araport11)
AT5G60470	AT5G60470	0	C2H2 and C2HC zinc fingers superfamily protein;(source:Araport11)
AT3G28210	PMZ	0	zinc finger (AN1-like) family protein;(source:Araport11)
AT5G43250	NF-YC13	nuclear factor Y, subunit C13	nuclear factor Y, subunit C13;(source:Araport11)
AT4G32880	HB-8	homeobox gene 8	homeobox-leucine zipper protein ATHB-8;(source:Araport11)
AT5G52170	HDG7	homeodomain GLABROUS 7	homeodomain GLABROUS 7;(source:Araport11)
AT1G30135	JAZ8	jasmonate-zim-domain protein 8	jasmonate-zim-domain protein 8;(source:Araport11)
AT2G46495	AT2G46495	0	RING/U-box superfamily protein;(source:Araport11)
AT4G37610	BT5	BTB and TAZ domain protein 5	BTB and TAZ domain protein 5;(source:Araport11)
AT1G30330	ARF6	auxin response factor 6	auxin response factor 6;(source:Araport11)
AT3G55560	AGF2	AT-hook protein of GA feedback 2	AT-hook protein of GA feedback 2;(source:Araport11)
AT1G12860	SCRM2	SCREAM 2	basic helix-loop-helix (bHLH) DNA-binding superfamily protein;(source:Araport11)
AT3G56850	AREB3	ABA-responsive element binding protein 3	ABA-responsive element binding protein 3;(source:Araport11)
AT1G54830	NF-YC3	nuclear factor Y, subunit C3	nuclear factor Y, subunit C3;(source:Araport11)
AT5G45260	RRS1	RESISTANT TO RALSTONIA SOLANACEARUM 1	Disease resistance protein (TIR-NBS-LRR class);(source:Araport11)
AT1G53910	RAP2.12	related to AP2 12	related to AP2 12;(source:Araport11)
AT5G09460	AT5G09460	0	transcription factor bHLH143;(source:Araport11)
AT1G45249	ABF2	abscisic acid responsive elements-binding factor 2	abscisic acid responsive elements-binding factor 2;(source:Araport11)
AT3G62240	AT3G62240	0	RING/U-box superfamily protein;(source:Araport11)
AT5G62430	CDF1	cycling DOF factor 1	cycling DOF factor 1;(source:Araport11)
AT3G20770	EIN3	ETHYLENE-INSENSITIVE3	Ethylene insensitive 3 family protein;(source:Araport11)
AT5G52510	SCL8	SCARECROW-like 8	SCARECROW-like 8;(source:Araport11)
AT2G18550	HB21	homeobox protein 21	homeobox protein 21;(source:Araport11)
AT1G30490	PHV	PHAVOLUTA	Homeobox-leucine zipper family protein / lipid-binding START domain-containing protein;(source:Araport11)
AT1G62310	AT1G62310	0	transcription factor jumonji (jmjC) domain-containing protein;(source:Araport11)
AT1G18570	MYB51	myb domain protein 51	myb domain protein 51;(source:Araport11)
AT1G10170	NFXL1	NF-X-like 1	NF-X-like 1;(source:Araport11)
AT3G12280	RBR1	retinoblastoma-related 1	retinoblastoma-related 1;(source:Araport11)
AT1G20980	SPL14	squamosa promoter binding protein-like 14	squamosa promoter binding protein-like 14;(source:Araport11)
AT5G15130	WRKY72	WRKY DNA-binding protein 72	WRKY DNA-binding protein 72;(source:Araport11)
AT5G15020	SNL2	SIN3-like 2	SIN3-like 2;(source:Araport11)
AT5G16680	AT5G16680	0	RING/FYVE/PHD zinc finger superfamily protein;(source:Araport11)
AT5G60410	SIZ1	0	DNA-binding protein with MIZ/SP-RING zinc finger, PHD-finger and SAP domain-containing protein;(source:Araport11)
AT1G79000	HAC1	histone acetyltransferase of the CBP family 1	histone acetyltransferase of the CBP family 1;(source:Araport11)
AT1G64380	AT1G64380	0	Integrase-type DNA-binding superfamily protein;(source:Araport11)
AT4G13040	AT4G13040	0	Integrase-type DNA-binding superfamily protein;(source:Araport11)
AT5G65130	AT5G65130	0	Integrase-type DNA-binding superfamily protein;(source:Araport11)
AT1G66500	AT1G66500	0	Pre-mRNA cleavage complex II;(source:Araport11)
AT5G66630	DAR5	DA1-related protein 5	DA1-related protein 5;(source:Araport11)
AT3G23250	MYB15	myb domain protein 15	myb domain protein 15;(source:Araport11)
AT5G67300	MYBR1	myb domain protein r1	myb domain protein r1;(source:Araport11)
AT3G49530	NAC062	NAC domain containing protein 62	NAC domain containing protein 62;(source:Araport11)
AT5G45110	NPR3	NPR1-like protein 3	NPR1-like protein 3;(source:Araport11)
AT3G54430	SRS6	SHI-related sequence 6	SHI-related sequence 6;(source:Araport11)
AT4G01720	WRKY47	0	WRKY family transcription factor;(source:Araport11)
AT5G67030	ABA1	ABA DEFICIENT 1	zeaxanthin epoxidase (ZEP) (ABA1);(source:Araport11)
AT3G11580	AT3G11580	0	AP2/B3-like transcriptional factor family protein;(source:Araport11)
AT2G28550	RAP2.7	related to AP2.7	related to AP2.7;(source:Araport11)
AT1G43160	RAP2.6	related to AP2 6	related to AP2 6;(source:Araport11)
AT1G22190	AT1G22190	0	Integrase-type DNA-binding superfamily protein;(source:Araport11)
AT3G50260	CEJ1	cooperatively regulated by ethylene and jasmonate 1	cooperatively regulated by ethylene and jasmonate 1;(source:Araport11)
AT1G71520	AT1G71520	0	Integrase-type DNA-binding superfamily protein;(source:Araport11)
AT3G11020	DREB2B	DRE/CRT-binding protein 2B	DRE/CRT-binding protein 2B;(source:Araport11)
AT1G68840	RAV2	related to ABI3/VP1 2	related to ABI3/VP1 2;(source:Araport11)
AT3G16280	AT3G16280	0	Integrase-type DNA-binding superfamily protein;(source:Araport11)
AT1G28370	ERF11	ERF domain protein 11	ERF domain protein 11;(source:Araport11)
AT3G15540	IAA19	indole-3-acetic acid inducible 19	indole-3-acetic acid inducible 19;(source:Araport11)
AT3G04730	IAA16	indoleacetic acid-induced protein 16	indoleacetic acid-induced protein 16;(source:Araport11)
AT3G10800	BZIP28	0	Basic-leucine zipper (bZIP) transcription factor family protein;(source:Araport11)
AT3G17609	HYH	HY5-homolog	HY5-homolog;(source:Araport11)
AT5G59820	RHL41	RESPONSIVE TO HIGH LIGHT 41	C2H2-type zinc finger family protein;(source:Araport11)
AT3G46090	ZAT7	0	C2H2 and C2HC zinc fingers superfamily protein;(source:Araport11)
AT3G52800	AT3G52800	0	A20/AN1-like zinc finger family protein;(source:Araport11)
AT1G49130	BBX17	B-box domain protein 17	B-box type zinc finger protein with CCT domain-containing protein;(source:Araport11)
AT1G69570	AT1G69570	0	Dof-type zinc finger DNA-binding family protein;(source:Araport11)
AT5G62940	HCA2	HIGH CAMBIAL ACTIVITY2	Dof-type zinc finger DNA-binding family protein;(source:Araport11)
AT3G24050	GATA1	GATA transcription factor 1	GATA transcription factor 1;(source:Araport11)
AT4G18880	HSF A4A	heat shock transcription factor A4A	heat shock transcription factor A4A;(source:Araport11)
AT1G09060	AT1G09060	0	JmjC domain protein JMJ24;(source:Araport11)
AT1G78280	AT1G78280	0	transferases, transferring glycosyl groups;(source:Araport11)
AT5G66620	DAR6	DA1-related protein 6	DA1-related protein 6;(source:Araport11)
AT4G05100	MYB74	myb domain protein 74	myb domain protein 74;(source:Araport11)
AT2G47190	MYB2	myb domain protein 2	myb domain protein 2;(source:Araport11)
AT4G21440	MYB102	MYB-like 102	MYB-like 102;(source:Araport11)
AT3G28910	MYB30	myb domain protein 30	myb domain protein 30;(source:Araport11)
AT5G56840	AT5G56840	0	myb-like transcription factor family protein;(source:Araport11)
AT2G46830	CCA1	circadian clock associated 1	circadian clock associated 1;(source:Araport11)
AT5G02840	LCL1	LHY/CCA1-like 1	LHY/CCA1-like 1;(source:Araport11)
AT5G08790	ATAF2	0	NAC (No Apical Meristem) domain transcriptional regulator superfamily protein;(source:Araport11)
AT1G01720	ATAF1	0	NAC (No Apical Meristem) domain transcriptional regulator superfamily protein;(source:Araport11)
AT5G46590	NAC096	NAC domain containing protein 96	NAC domain containing protein 96;(source:Araport11)
AT4G17600	LIL3:1	0	Chlorophyll A-B binding family protein;(source:Araport11)
AT5G50570	SPL13A	SQUAMOSA PROMOTER-BINDING PROTEIN LIKE 13A	Squamosa promoter-binding protein-like (SBP domain) transcription factor family protein;(source:Araport11)
AT3G47620	TCP14	TEOSINTE BRANCHED, cycloidea and PCF (TCP) 14	TEOSINTE BRANCHED, cycloidea and PCF (TCP) 14;(source:Araport11)
AT5G01380	AT5G01380	0	Homeodomain-like superfamily protein;(source:Araport11)
AT1G80840	WRKY40	WRKY DNA-binding protein 40	WRKY DNA-binding protein 40;(source:Araport11)
AT2G46400	WRKY46	WRKY DNA-binding protein 46	WRKY DNA-binding protein 46;(source:Araport11)
AT2G47260	WRKY23	WRKY DNA-binding protein 23	WRKY DNA-binding protein 23;(source:Araport11)
AT2G30250	WRKY25	WRKY DNA-binding protein 25	WRKY DNA-binding protein 25;(source:Araport11)
AT4G18170	WRKY28	WRKY DNA-binding protein 28	WRKY DNA-binding protein 28;(source:Araport11)
AT4G01250	WRKY22	0	WRKY family transcription factor;(source:Araport11)
AT4G31800	WRKY18	WRKY DNA-binding protein 18	WRKY DNA-binding protein 18;(source:Araport11)
AT1G70700	TIFY7	0	TIFY domain/Divergent CCT motif family protein;(source:Araport11)
AT5G20900	JAZ12	jasmonate-zim-domain protein 12	jasmonate-zim-domain protein 12;(source:Araport11)
AT5G53420	AT5G53420	0	CCT motif family protein;(source:Araport11)
AT4G31000	AT4G31000	0	Calmodulin-binding protein;(source:Araport11)
AT2G41630	TFIIB	transcription factor IIB	transcription factor IIB;(source:Araport11)
AT5G09250	KIWI	0	ssDNA-binding transcriptional regulator;(source:Araport11)
AT2G18670	AT2G18670	0	RING/U-box superfamily protein;(source:Araport11)
AT3G18930	AT3G18930	0	RING/U-box superfamily protein;(source:Araport11)
AT5G01980	AT5G01980	0	RING/U-box superfamily protein;(source:Araport11)
AT2G15580	AT2G15580	0	RING/U-box superfamily protein;(source:Araport11)
AT2G17450	RHA3A	RING-H2 finger A3A	RING-H2 finger A3A;(source:Araport11)
AT2G42360	AT2G42360	0	RING/U-box superfamily protein;(source:Araport11)
AT5G48655	AT5G48655	0	RING/U-box superfamily protein;(source:Araport11)
AT5G14260	AT5G14260	0	Rubisco methyltransferase family protein;(source:Araport11)
AT3G61830	ARF18	auxin response factor 18	auxin response factor 18;(source:Araport11)
AT5G10510	AIL6	AINTEGUMENTA-like 6	AINTEGUMENTA-like 6;(source:Araport11)
AT2G41710	AT2G41710	0	Integrase-type DNA-binding superfamily protein;(source:Araport11)
AT2G42150	AT2G42150	0	DNA-binding bromodomain-containing protein;(source:Araport11)
AT2G21230	AT2G21230	0	Basic-leucine zipper (bZIP) transcription factor family protein;(source:Araport11)
AT1G08010	GATA11	GATA transcription factor 11	GATA transcription factor 11;(source:Araport11)
AT5G67411	AT5G67411	0	GRAS family transcription factor;(source:Araport11)
AT2G46680	HB-7	homeobox 7	homeobox 7;(source:Araport11)
AT4G03250	AT4G03250	0	Homeodomain-like superfamily protein;(source:Araport11)
AT5G04240	ELF6	EARLY FLOWERING 6	Zinc finger (C2H2 type) family protein / transcription factor jumonji (jmj) family protein;(source:Araport11)
AT2G03710	38231	SEPALLATA 4	K-box region and MADS-box transcription factor family protein;(source:Araport11)
AT1G01010	NAC001	NAC domain containing protein 1	NAC domain containing protein 1;(source:Araport11)
AT4G25210	AT4G25210	0	DNA-binding storekeeper protein-related transcriptional regulator;(source:Araport11)
AT3G18550	BRC1	BRANCHED 1	TCP family transcription factor;(source:Araport11)
AT3G02150	PTF1	plastid transcription factor 1	plastid transcription factor 1;(source:Araport11)
AT5G64810	WRKY51	WRKY DNA-binding protein 51	WRKY DNA-binding protein 51;(source:Araport11)
AT4G30860	SDG4	SET domain group 4	SET domain group 4;(source:Araport11)
AT1G62370	AT1G62370	0	RING/U-box superfamily protein;(source:Araport11)
AT3G51950	AT3G51950	0	Zinc finger (CCCH-type) family protein / RNA recognition motif (RRM)-containing protein;(source:Araport11)
AT3G55080	AT3G55080	0	SET domain-containing protein;(source:Araport11)
AT1G19860	AT1G19860	0	Zinc finger C-x8-C-x5-C-x3-H type family protein;(source:Araport11)
AT2G21060	GRP2B	glycine-rich protein 2B	glycine-rich protein 2B;(source:Araport11)
AT3G61740	SDG14	SET domain protein 14	SET domain protein 14;(source:Araport11)

### Sheet: TFs reg by rac-GR24 at 20min
List of SL-regulated transcription factors regulated at 20min
AT1G19850	MP	MONOPTEROS	Transcriptional factor B3 family protein / auxin-responsive factor AUX/IAA-like protein;(source:Araport11)
AT3G61630	CRF6	cytokinin response factor 6	cytokinin response factor 6;(source:Araport11)
AT1G20910	AT1G20910	0	ARID/BRIGHT DNA-binding domain-containing protein;(source:Araport11)
AT4G14410	bHLH104	basic Helix-Loop-Helix 104	basic helix-loop-helix (bHLH) DNA-binding superfamily protein;(source:Araport11)
AT2G24260	LRL1	LJRHL1-like 1	LJRHL1-like 1;(source:Araport11)
AT4G39100	SHL1	short life	PHD finger family protein / bromo-adjacent homology (BAH) domain-containing protein;(source:Araport11)
AT2G02080	IDD4	indeterminate(ID)-domain 4	indeterminate(ID)-domain 4;(source:Araport11)
AT5G65590	AT5G65590	0	Dof-type zinc finger DNA-binding family protein;(source:Araport11)
AT2G01760	RR14	response regulator 14	response regulator 14;(source:Araport11)
AT5G54070	HSFA9	heat shock transcription factor A9	heat shock transcription factor A9;(source:Araport11)
AT5G11050	MYB64	myb domain protein 64	myb domain protein 64;(source:Araport11)
AT2G43000	NAC042	NAC domain containing protein 42	NAC domain containing protein 42;(source:Araport11)
AT2G33550	AT2G33550	0	Homeodomain-like superfamily protein;(source:Araport11)
AT4G22070	WRKY31	WRKY DNA-binding protein 31	WRKY DNA-binding protein 31;(source:Araport11)
AT5G01160	AT5G01160	0	RING/U-box superfamily protein;(source:Araport11)
AT5G51530	AT5G51530	0	Ubiquitin carboxyl-terminal hydrolase-related protein;(source:Araport11)
AT3G12680	HUA1	ENHANCER OF AG-4 1	floral homeotic protein (HUA1);(source:Araport11)
AT5G06420	AT5G06420	0	Zinc finger (CCCH-type/C3HC4-type RING finger) family protein;(source:Araport11)
AT5G23420	HMGB6	high-mobility group box 6	high-mobility group box 6;(source:Araport11)
AT3G13445	TBP1	TATA binding protein 1	TATA binding protein 1;(source:Araport11)
AT4G17020	AT4G17020	0	transcription factor-like protein;(source:Araport11)
AT2G45800	PLIM2a	PLIM2a	GATA type zinc finger transcription factor family protein;(source:Araport11)
AT4G19660	NPR4	NPR1-like protein 4	NPR1-like protein 4;(source:Araport11)
AT4G16850	AT4G16850	0	transmembrane protein;(source:Araport11)
AT1G21000	AT1G21000	0	PLATZ transcription factor family protein;(source:Araport11)
AT3G02680	NBS1	nijmegen breakage syndrome 1	nijmegen breakage syndrome 1;(source:Araport11)
AT5G58900	AT5G58900	0	Homeodomain-like transcriptional regulator;(source:Araport11)
AT1G72010	AT1G72010	0	TCP family transcription factor;(source:Araport11)
AT3G06410	AT3G06410	0	Zinc finger C-x8-C-x5-C-x3-H type family protein;(source:Araport11)
AT1G59750	ARF1	auxin response factor 1	auxin response factor 1;(source:Araport11)
AT5G10030	TGA4	TGACG motif-binding factor 4	TGACG motif-binding factor 4;(source:Araport11)
AT4G16780	HB-2	homeobox protein 2	homeobox protein 2;(source:Araport11)
AT3G19510	HAT3.1	0	Homeodomain-like protein with RING/FYVE/PHD-type zinc finger domain-containing protein;(source:Araport11)
AT3G09370	MYB3R-3	myb domain protein 3r-3	myb domain protein 3r-3;(source:Araport11)
AT1G76350	AT1G76350	0	Plant regulator RWP-RK family protein;(source:Araport11)
AT2G20825	ULT2	ULTRAPETALA 2	Developmental regulator, ULTRAPETALA;(source:Araport11)
AT1G28520	VOZ1	vascular plant one zinc finger protein	vascular plant one zinc finger protein;(source:Araport11)
AT3G29330	AT3G29330	0	zinc finger RNA-binding-like protein;(source:Araport11)
AT5G23090	NF-YB13	nuclear factor Y, subunit B13	nuclear factor Y, subunit B13;(source:Araport11)
AT5G63260	AT5G63260	0	Zinc finger C-x8-C-x5-C-x3-H type family protein;(source:Araport11)
AT4G17490	ERF6	ethylene responsive element binding factor 6	ethylene responsive element binding factor 6;(source:Araport11)
AT3G16500	PAP1	phytochrome-associated protein 1	phytochrome-associated protein 1;(source:Araport11)
AT4G02590	UNE12	unfertilized embryo sac 12	basic helix-loop-helix (bHLH) DNA-binding superfamily protein;(source:Araport11)
AT4G16430	AT4G16430	0	basic helix-loop-helix (bHLH) DNA-binding superfamily protein;(source:Araport11)
AT4G20970	AT4G20970	0	basic helix-loop-helix (bHLH) DNA-binding superfamily protein;(source:Araport11)
AT4G12620	ORC1B	origin of replication complex 1B	origin of replication complex 1B;(source:Araport11)
AT5G06950	AHBP-1B	0	bZIP transcription factor family protein;(source:Araport11)
AT3G51960	BZIP24	basic leucine zipper 24	basic leucine zipper 24;(source:Araport11)
AT5G45300	BMY2	beta-amylase 2	beta-amylase 2;(source:Araport11)
AT5G03415	DPB	0	Transcription factor DP;(source:Araport11)
AT1G19700	BEL10	BEL1-like homeodomain 10	BEL1-like homeodomain 10;(source:Araport11)
AT3G01470	HB-1	homeobox 1	homeobox 1;(source:Araport11)
AT5G06550	AT5G06550	0	transferring glycosyl group transferase;(source:Araport11)
AT2G36960	TKI1	TSL-kinase interacting protein 1	TSL-kinase interacting protein 1;(source:Araport11)
AT1G34180	NAC016	NAC domain containing protein 16	NAC domain containing protein 16;(source:Araport11)
AT4G29230	NAC075	NAC domain containing protein 75	NAC domain containing protein 75;(source:Araport11)
AT4G00270	AT4G00270	0	DNA-binding storekeeper protein-related transcriptional regulator;(source:Araport11)
AT2G25650	AT2G25650	0	DNA-binding storekeeper protein-related transcriptional regulator;(source:Araport11)
AT1G58100	TCP8	TCP domain protein 8	TCP family transcription factor;(source:Araport11)
AT2G31070	TCP10	TCP domain protein 10	TCP domain protein 10;(source:Araport11)
AT2G18750	AT2G18750	0	Calmodulin-binding protein;(source:Araport11)
AT2G25170	PKL	PICKLE	chromatin remodeling factor CHD3 (PICKLE);(source:Araport11)
AT2G25640	AT2G25640	0	SPOC domain / Transcription elongation factor S-II protein;(source:Araport11)
AT4G30930	NFD1	NUCLEAR FUSION DEFECTIVE 1	Ribosomal protein L21;(source:Araport11)
AT1G20696	HMGB3	high mobility group B3	high mobility group B3;(source:Araport11)
AT2G32700	LUH	LEUNIG_homolog	LEUNIG-like protein;(source:Araport11)
AT1G08880	H2AXA	0	Histone superfamily protein;(source:Araport11)
AT2G02090	ETL1	0	SNF2 domain-containing protein / helicase domain-containing protein;(source:Araport11)
AT2G30130	ASL5	0	Lateral organ boundaries (LOB) domain family protein;(source:Araport11)
AT5G43700	ATAUX2-11	AUXIN INDUCIBLE 2-11	AUX/IAA transcriptional regulator family protein;(source:Araport11)
AT2G31420	AT2G31420	0	B3 domain protein (DUF313);(source:Araport11)
AT3G48160	DEL1	DP-E2F-like 1	DP-E2F-like 1;(source:Araport11)
AT3G24120	AT3G24120	0	Homeodomain-like superfamily protein;(source:Araport11)
AT5G16560	KAN	KANADI	Homeodomain-like superfamily protein;(source:Araport11)
AT1G25580	SOG1	SUPPRESSOR OF GAMMA RADIATION 1	NAC (No Apical Meristem) domain transcriptional regulator superfamily protein;(source:Araport11)
AT1G64280	NPR1	NONEXPRESSER OF PR GENES 1	regulatory protein (NPR1);(source:Araport11)
AT4G00180	YAB3	YABBY3	Plant-specific transcription factor YABBY family protein;(source:Araport11)
AT2G34450	AT2G34450	0	HMG-box (high mobility group) DNA-binding family protein;(source:Araport11)
AT1G32150	bZIP68	basic region/leucine zipper transcription factor 68	basic region/leucine zipper transcription factor 68;(source:Araport11)
AT5G24800	BZIP9	basic leucine zipper 9	basic leucine zipper 9;(source:Araport11)
AT3G45260	AT3G45260	0	C2H2-like zinc finger protein;(source:Araport11)
AT2G34720	NF-YA4	nuclear factor Y, subunit A4	nuclear factor Y, subunit A4;(source:Araport11)
AT2G33500	BBX12	B-box domain protein 12	B-box type zinc finger protein with CCT domain-containing protein;(source:Araport11)
AT4G26930	MYB97	myb domain protein 97	myb domain protein 97;(source:Araport11)
AT5G26920	CBP60G	Cam-binding protein 60-like G	Cam-binding protein 60-like G;(source:Araport11)
AT1G73760	AT1G73760	0	RING/U-box superfamily protein;(source:Araport11)
AT1G43000	AT1G43000	0	PLATZ transcription factor family protein;(source:Araport11)
AT3G20010	AT3G20010	0	SNF2 domain-containing protein / helicase domain-containing protein / zinc finger protein-like protein;(source:Araport11)
AT1G30330	ARF6	auxin response factor 6	auxin response factor 6;(source:Araport11)
AT3G55560	AGF2	AT-hook protein of GA feedback 2	AT-hook protein of GA feedback 2;(source:Araport11)
AT1G12860	SCRM2	SCREAM 2	basic helix-loop-helix (bHLH) DNA-binding superfamily protein;(source:Araport11)
AT3G56850	AREB3	ABA-responsive element binding protein 3	ABA-responsive element binding protein 3;(source:Araport11)
AT1G54830	NF-YC3	nuclear factor Y, subunit C3	nuclear factor Y, subunit C3;(source:Araport11)
AT5G45260	RRS1	RESISTANT TO RALSTONIA SOLANACEARUM 1	Disease resistance protein (TIR-NBS-LRR class);(source:Araport11)
AT1G64380	AT1G64380	0	Integrase-type DNA-binding superfamily protein;(source:Araport11)
AT4G13040	AT4G13040	0	Integrase-type DNA-binding superfamily protein;(source:Araport11)
AT5G65130	AT5G65130	0	Integrase-type DNA-binding superfamily protein;(source:Araport11)
AT1G66500	AT1G66500	0	Pre-mRNA cleavage complex II;(source:Araport11)
AT5G66630	DAR5	DA1-related protein 5	DA1-related protein 5;(source:Araport11)
AT3G23250	MYB15	myb domain protein 15	myb domain protein 15;(source:Araport11)
AT5G67300	MYBR1	myb domain protein r1	myb domain protein r1;(source:Araport11)
AT3G49530	NAC062	NAC domain containing protein 62	NAC domain containing protein 62;(source:Araport11)
AT5G45110	NPR3	NPR1-like protein 3	NPR1-like protein 3;(source:Araport11)
AT3G54430	SRS6	SHI-related sequence 6	SHI-related sequence 6;(source:Araport11)
AT4G01720	WRKY47	0	WRKY family transcription factor;(source:Araport11)
AT5G67030	ABA1	ABA DEFICIENT 1	zeaxanthin epoxidase (ZEP) (ABA1);(source:Araport11)
AT3G61830	ARF18	auxin response factor 18	auxin response factor 18;(source:Araport11)
AT5G10510	AIL6	AINTEGUMENTA-like 6	AINTEGUMENTA-like 6;(source:Araport11)
AT2G41710	AT2G41710	0	Integrase-type DNA-binding superfamily protein;(source:Araport11)
AT2G42150	AT2G42150	0	DNA-binding bromodomain-containing protein;(source:Araport11)
AT2G21230	AT2G21230	0	Basic-leucine zipper (bZIP) transcription factor family protein;(source:Araport11)
AT1G08010	GATA11	GATA transcription factor 11	GATA transcription factor 11;(source:Araport11)
AT5G67411	AT5G67411	0	GRAS family transcription factor;(source:Araport11)
AT2G46680	HB-7	homeobox 7	homeobox 7;(source:Araport11)
AT4G03250	AT4G03250	0	Homeodomain-like superfamily protein;(source:Araport11)
AT5G04240	ELF6	EARLY FLOWERING 6	Zinc finger (C2H2 type) family protein / transcription factor jumonji (jmj) family protein;(source:Araport11)
AT2G03710	38231	SEPALLATA 4	K-box region and MADS-box transcription factor family protein;(source:Araport11)
AT1G01010	NAC001	NAC domain containing protein 1	NAC domain containing protein 1;(source:Araport11)
AT4G25210	AT4G25210	0	DNA-binding storekeeper protein-related transcriptional regulator;(source:Araport11)
AT3G18550	BRC1	BRANCHED 1	TCP family transcription factor;(source:Araport11)
AT3G02150	PTF1	plastid transcription factor 1	plastid transcription factor 1;(source:Araport11)
AT5G64810	WRKY51	WRKY DNA-binding protein 51	WRKY DNA-binding protein 51;(source:Araport11)
AT4G30860	SDG4	SET domain group 4	SET domain group 4;(source:Araport11)
AT1G62370	AT1G62370	0	RING/U-box superfamily protein;(source:Araport11)
AT3G51950	AT3G51950	0	Zinc finger (CCCH-type) family protein / RNA recognition motif (RRM)-containing protein;(source:Araport11)
AT3G55080	AT3G55080	0	SET domain-containing protein;(source:Araport11)
AT1G19860	AT1G19860	0	Zinc finger C-x8-C-x5-C-x3-H type family protein;(source:Araport11)
AT2G21060	GRP2B	glycine-rich protein 2B	glycine-rich protein 2B;(source:Araport11)
AT1G08320	TGA9	TGACG (TGA) motif-binding protein 9	bZIP transcription factor family protein;(source:Araport11)
AT1G69780	ATHB13	0	Homeobox-leucine zipper protein family;(source:Araport11)
AT4G04450	WRKY42	0	WRKY family transcription factor;(source:Araport11)
AT2G01280	MEE65	maternal effect embryo arrest 65	Cyclin/Brf1-like TBP-binding protein;(source:Araport11)
AT3G26660	LBD24	LOB domain-containing protein 24	LOB domain-containing protein 24;(source:Araport11)
AT1G14687	HB32	homeobox protein 32	homeobox protein 32;(source:Araport11)
AT1G19510	RL5	RAD-like 5	RAD-like 5;(source:Araport11)
AT4G36570	RL3	RAD-like 3	RAD-like 3;(source:Araport11)
AT2G46130	WRKY43	WRKY DNA-binding protein 43	WRKY DNA-binding protein 43;(source:Araport11)
AT5G42200	AT5G42200	0	RING/U-box superfamily protein;(source:Araport11)
