## Supplemental Table 6 for "Strigolactone-dependent gene regulation requires chromatin remodeling"

### Sheet: Sheet1
Supplemental Table 6: DA/DE genes in response to rac-GR24
DA/DE genes	Cluster DEG	FC at 20min RNAseq	FC at 45min RNAseq	FC at 90min RNAseq	FC at 180 RNAseq	FC at 5min ATACseq	FC at 20min ATACseq	FC at 45min ATACseq
AT5G24660	5	1.77921	#N/A	#N/A	#N/A	#N/A	-1.48	#N/A
AT1G04480	9	#N/A	#N/A	#N/A	-1.15473	#N/A	-1.43	#N/A
AT1G23550	3	-0.867246	#N/A	#N/A	-1.26085	#N/A	-1.39	#N/A
AT4G13510	8	#N/A	#N/A	#N/A	0.515334	#N/A	-1.38	#N/A
AT2G02080	5	1.77921	#N/A	#N/A	0.4064	#N/A	-1.35	#N/A
AT1G30200	10	0.686967	#N/A	#N/A	#N/A	#N/A	-1.23	#N/A
AT2G26510	5	1.77921	#N/A	#N/A	#N/A	#N/A	-1.19	#N/A
AT4G29330	5	1.77921	#N/A	#N/A	#N/A	#N/A	-1.12	#N/A
AT1G67210	10	0.686967	#N/A	#N/A	#N/A	#N/A	-1.12	#N/A
AT3G44280	5	1.77921	#N/A	#N/A	-0.631991	#N/A	-1.12	#N/A
AT5G62950	8	#N/A	#N/A	#N/A	-2.60308	#N/A	-1.1	#N/A
AT2G03505	6	1.68148	#N/A	#N/A	#N/A	#N/A	-1.09	#N/A
AT5G55560	3	-0.867246	#N/A	0.796891	#N/A	#N/A	-1.06	#N/A
AT5G37670	3	-0.867246	#N/A	0.369062	0.408477	#N/A	-1.06	#N/A
AT3G24500	9	#N/A	#N/A	#N/A	0.617547	#N/A	-1.05	#N/A
AT5G13330	1	-0.933904	#N/A	#N/A	#N/A	#N/A	-1.03	#N/A
AT2G30750	5	1.77921	#N/A	#N/A	#N/A	#N/A	-1.03	#N/A
AT5G43570	3	-0.867246	#N/A	#N/A	-0.827864	#N/A	-1.03	#N/A
AT2G29500	1	-0.933904	#N/A	#N/A	-0.400506	#N/A	-1.02	#N/A
AT4G04610	2	#N/A	#N/A	#N/A	0.382275	#N/A	-1.01	#N/A
AT3G04120	5	1.77921	#N/A	#N/A	-0.602393	#N/A	-1	#N/A
AT3G12580	5	1.77921	#N/A	#N/A	#N/A	#N/A	-0.99	#N/A
AT3G09840	3	-0.867246	#N/A	#N/A	-0.626815	#N/A	-0.99	#N/A
AT1G05570	1	-0.933904	#N/A	#N/A	-1.08301	#N/A	-0.99	#N/A
AT5G51430	9	#N/A	#N/A	#N/A	-0.682169	#N/A	-0.97	#N/A
AT3G08590	5	1.77921	#N/A	#N/A	-0.929648	#N/A	-0.96	#N/A
AT5G22060	10	0.686967	#N/A	#N/A	#N/A	#N/A	-0.95	#N/A
AT2G04160	9	#N/A	#N/A	#N/A	0.703837	#N/A	-0.95	#N/A
AT5G12020	3	-0.867246	#N/A	-0.543032	-0.782344	#N/A	-0.94	#N/A
AT5G48570	9	#N/A	#N/A	#N/A	0.547491	#N/A	-0.93	#N/A
AT5G12030	5	1.77921	#N/A	#N/A	#N/A	#N/A	-0.9	#N/A
AT1G71000	9	#N/A	#N/A	0.333189	0.377838	#N/A	-0.9	#N/A
AT1G07400	3	-0.867246	#N/A	#N/A	-0.635086	#N/A	-0.89	#N/A
AT3G46230	2	#N/A	#N/A	#N/A	1.42898	#N/A	-0.87	#N/A
AT1G62730	5	1.77921	#N/A	#N/A	-0.571436	#N/A	-0.87	#N/A
AT2G32120	9	#N/A	#N/A	#N/A	0.480106	#N/A	-0.87	#N/A
AT1G36370	1	-0.933904	#N/A	#N/A	-0.845859	#N/A	-0.86	#N/A
AT5G35320	1	-0.933904	-2.37501	#N/A	#N/A	#N/A	-0.86	#N/A
AT3G10020	7	-0.684522	-0.915832	-0.599038	-0.763736	#N/A	-0.84	#N/A
AT1G26800	9	#N/A	#N/A	-0.537499	#N/A	#N/A	-0.84	#N/A
AT1G14200	5	1.77921	#N/A	#N/A	0.306401	#N/A	-0.84	#N/A
AT3G09350	4	#N/A	#N/A	#N/A	-1.20461	#N/A	-0.83	#N/A
AT5G09590	1	-0.933904	#N/A	0.7328	0.6245	#N/A	-0.83	#N/A
AT1G53540	7	-0.684522	#N/A	#N/A	-1.38665	#N/A	-0.83	#N/A
AT2G47180	7	-0.684522	#N/A	#N/A	#N/A	#N/A	-0.82	#N/A
AT5G62020	8	#N/A	#N/A	#N/A	-1.51357	#N/A	-0.81	#N/A
AT4G11660	3	-0.867246	#N/A	#N/A	-0.969095	#N/A	-0.81	#N/A
AT2G36460	9	#N/A	#N/A	#N/A	0.377736	#N/A	-0.81	#N/A
AT1G13245	1	-0.933904	#N/A	0.931358	0.884321	#N/A	-0.8	#N/A
AT1G10230	5	1.77921	#N/A	#N/A	-0.941256	#N/A	-0.8	#N/A
AT1G21390	5	1.77921	#N/A	#N/A	-0.904084	#N/A	-0.8	#N/A
AT5G66320	1	-0.933904	-1.13096	#N/A	-1.20549	#N/A	-0.79	#N/A
AT4G05070	3	-0.867246	-1.07595	#N/A	#N/A	#N/A	-0.79	#N/A
AT4G36040	9	#N/A	#N/A	-0.785703	-0.791198	#N/A	-0.79	#N/A
AT2G04550	1	-0.933904	#N/A	#N/A	-0.894542	#N/A	-0.79	#N/A
AT3G07770	4	#N/A	#N/A	#N/A	-3.2413	#N/A	-0.78	1.62
AT5G21170	8	#N/A	#N/A	#N/A	#N/A	#N/A	-0.78	#N/A
AT3G42170	8	#N/A	#N/A	#N/A	-1.79273	#N/A	-0.78	#N/A
AT4G19150	9	#N/A	#N/A	#N/A	0.36739	#N/A	-0.78	#N/A
AT4G35100	9	#N/A	#N/A	#N/A	0.488897	#N/A	-0.78	#N/A
AT1G04300	6	1.68148	#N/A	#N/A	#N/A	#N/A	-0.77	#N/A
AT2G46220	8	#N/A	#N/A	#N/A	-1.52446	#N/A	-0.77	#N/A
AT5G01350	1	-0.933904	#N/A	#N/A	-0.507289	#N/A	-0.77	#N/A
AT5G03380	9	#N/A	#N/A	#N/A	1.2329	#N/A	-0.77	#N/A
AT3G51840	10	0.686967	#N/A	#N/A	#N/A	#N/A	-0.76	#N/A
AT3G28940	9	#N/A	#N/A	#N/A	#N/A	#N/A	-0.76	#N/A
AT5G27350	9	#N/A	#N/A	#N/A	0.660915	#N/A	-0.76	#N/A
AT4G24190	1	-0.933904	#N/A	-0.788356	-1.51775	#N/A	-0.76	#N/A
AT2G17820	7	-0.684522	#N/A	#N/A	-1.1104	#N/A	-0.76	#N/A
AT5G24210	9	#N/A	#N/A	-0.445885	-0.878734	#N/A	-0.75	#N/A
AT3G26840	2	#N/A	#N/A	#N/A	-1.06608	#N/A	-0.75	#N/A
AT3G04070	1	-0.933904	#N/A	#N/A	0.776487	#N/A	-0.73	1.31
AT2G18950	9	#N/A	#N/A	-0.757783	#N/A	#N/A	-0.73	#N/A
AT2G19860	3	-0.867246	#N/A	#N/A	-0.39351	#N/A	-0.73	#N/A
AT1G21000	9	#N/A	#N/A	#N/A	0.466286	#N/A	-0.73	#N/A
AT5G45490	7	-0.684522	#N/A	#N/A	#N/A	#N/A	-0.72	#N/A
AT5G11330	5	1.77921	#N/A	#N/A	#N/A	#N/A	-0.72	#N/A
AT1G63245	6	1.68148	#N/A	#N/A	#N/A	#N/A	-0.72	#N/A
AT1G62180	9	#N/A	#N/A	-0.549497	#N/A	#N/A	-0.72	#N/A
AT5G11700	9	#N/A	#N/A	-0.404906	#N/A	#N/A	-0.72	#N/A
AT5G13730	9	#N/A	#N/A	#N/A	#N/A	#N/A	-0.71	#N/A
AT3G09000	9	#N/A	#N/A	#N/A	-0.956269	#N/A	-0.71	#N/A
AT3G17510	8	#N/A	#N/A	#N/A	-2.3918	#N/A	-0.71	#N/A
AT5G29000	10	0.686967	#N/A	#N/A	-0.627489	#N/A	-0.71	#N/A
AT5G01810	8	#N/A	#N/A	#N/A	#N/A	#N/A	-0.69	1.74
AT3G28930	9	#N/A	#N/A	-0.520021	-0.98908	#N/A	-0.69	#N/A
AT3G06410	9	#N/A	#N/A	#N/A	-1.00114	#N/A	-0.69	#N/A
AT4G08555	1	-0.933904	#N/A	#N/A	0.550008	#N/A	-0.68	#N/A
AT3G29400	9	#N/A	#N/A	-0.347548	#N/A	#N/A	-0.68	#N/A
AT2G18790	1	-0.933904	#N/A	#N/A	0.710278	#N/A	-0.68	#N/A
AT5G57710	7	-0.684522	#N/A	#N/A	-1.01729	#N/A	-0.67	#N/A
AT4G02350	5	1.77921	#N/A	-0.851068	-1.65671	#N/A	-0.67	#N/A
AT5G51070	9	#N/A	#N/A	-1.24501	-2.21516	#N/A	-0.67	#N/A
AT1G51890	9	#N/A	-0.384298	-0.488045	-0.713506	#N/A	-0.66	#N/A
AT1G01490	1	-0.933904	#N/A	#N/A	-0.839199	#N/A	-0.66	#N/A
AT4G02890	7	-0.684522	#N/A	#N/A	-0.446669	#N/A	-0.66	#N/A
AT4G05320	8	#N/A	#N/A	#N/A	-0.406057	#N/A	-0.66	#N/A
AT1G76680	9	#N/A	#N/A	#N/A	0.531232	#N/A	-0.66	#N/A
AT3G44310	2	#N/A	#N/A	#N/A	0.503619	#N/A	-0.65	#N/A
AT3G55850	8	#N/A	#N/A	0.514163	0.490738	#N/A	-0.65	#N/A
AT5G11090	3	-0.867246	#N/A	#N/A	-1.0785	#N/A	-0.65	#N/A
AT4G29900	7	-0.684522	#N/A	#N/A	#N/A	#N/A	-0.64	#N/A
AT1G62790	7	-0.684522	#N/A	#N/A	#N/A	#N/A	-0.64	#N/A
AT5G48930	2	#N/A	#N/A	#N/A	#N/A	#N/A	-0.64	#N/A
AT2G03810	1	-0.933904	-0.828759	-0.660584	-1.15064	#N/A	-0.64	#N/A
AT5G44820	7	-0.684522	#N/A	#N/A	-2.69758	#N/A	-0.64	#N/A
AT5G53830	1	-0.933904	#N/A	-0.927519	-1.15509	#N/A	-0.63	#N/A
AT5G44565	1	-0.933904	#N/A	-0.649946	-0.577036	#N/A	-0.63	#N/A
AT3G09370	9	#N/A	#N/A	-1.42015	-1.71824	#N/A	-0.63	#N/A
AT5G59840	9	#N/A	#N/A	-0.567391	-0.539291	#N/A	-0.63	#N/A
AT1G76350	9	#N/A	#N/A	#N/A	0.505279	#N/A	-0.63	#N/A
AT5G66052	9	#N/A	#N/A	#N/A	0.611826	#N/A	-0.63	#N/A
AT1G75290	7	-0.684522	-0.853473	-1.18895	-1.7281	#N/A	-0.62	#N/A
AT1G30110	7	-0.684522	#N/A	#N/A	-4.0002	#N/A	-0.61	#N/A
AT4G04450	9	#N/A	#N/A	-0.604637	-0.640262	#N/A	-0.61	#N/A
AT4G17900	1	-0.933904	#N/A	#N/A	#N/A	#N/A	-0.6	#N/A
AT5G25450	3	-0.867246	#N/A	#N/A	-1.44703	#N/A	-0.6	#N/A
AT2G02800	9	#N/A	#N/A	#N/A	-1.34947	#N/A	-0.6	#N/A
AT5G37830	9	#N/A	#N/A	#N/A	0.644972	#N/A	-0.6	#N/A
AT4G03940	9	#N/A	#N/A	#N/A	#N/A	#N/A	-0.59	#N/A
AT3G25540	9	#N/A	#N/A	#N/A	#N/A	#N/A	-0.59	#N/A
AT3G09690	8	#N/A	#N/A	0.513077	0.461159	#N/A	-0.59	#N/A
AT5G44280	5	1.77921	#N/A	#N/A	-0.528655	#N/A	-0.59	#N/A
AT2G21440	9	#N/A	#N/A	#N/A	-0.378038	#N/A	-0.59	#N/A
AT4G00630	9	#N/A	#N/A	#N/A	0.47099	#N/A	-0.59	#N/A
AT5G05370	1	-0.933904	#N/A	#N/A	0.661426	#N/A	-0.59	#N/A
AT3G52930	1	-0.933904	#N/A	0.490708	0.658305	#N/A	-0.58	#N/A
AT1G50920	9	#N/A	#N/A	#N/A	#N/A	#N/A	-0.58	#N/A
AT4G18700	4	#N/A	#N/A	#N/A	0.398229	#N/A	-0.58	#N/A
AT3G08580	5	1.77921	#N/A	#N/A	0.642107	#N/A	-0.58	#N/A
AT1G58100	9	#N/A	#N/A	-1.17092	-1.66691	#N/A	-0.57	1.45
AT5G33290	9	#N/A	#N/A	#N/A	-2.10431	#N/A	-0.57	#N/A
AT5G23240	9	#N/A	#N/A	#N/A	-1.90205	#N/A	-0.57	#N/A
AT4G17080	9	#N/A	#N/A	#N/A	-0.667881	#N/A	-0.57	#N/A
AT1G27690	9	#N/A	#N/A	#N/A	0.519501	#N/A	-0.56	#N/A
AT2G12550	5	1.77921	#N/A	0.449359	0.363247	#N/A	-0.55	#N/A
AT5G64170	8	#N/A	#N/A	#N/A	-0.510978	#N/A	-0.55	#N/A
AT5G56030	4	#N/A	#N/A	#N/A	#N/A	#N/A	-0.54	#N/A
AT5G04930	9	#N/A	#N/A	#N/A	0.388725	#N/A	-0.54	#N/A
AT1G80930	6	1.68148	#N/A	#N/A	0.569454	#N/A	-0.53	1.33
AT5G07350	8	#N/A	#N/A	#N/A	-1.2563	#N/A	-0.53	#N/A
AT5G26340	1	-0.933904	#N/A	#N/A	-0.440724	#N/A	-0.53	#N/A
AT5G40780	4	#N/A	#N/A	-0.37193	#N/A	#N/A	-0.52	#N/A
AT5G05410	9	#N/A	#N/A	#N/A	#N/A	#N/A	-0.51	#N/A
AT3G09440	9	#N/A	#N/A	#N/A	-0.615991	#N/A	-0.5	#N/A
AT5G03240	5	1.77921	#N/A	#N/A	#N/A	#N/A	-0.49	1.45
AT1G30810	5	1.77921	#N/A	-0.330129	-0.627679	#N/A	-0.46	#N/A
AT3G04930	9	#N/A	#N/A	#N/A	-1.45575	#N/A	-0.46	#N/A
AT5G54940	10	0.686967	#N/A	#N/A	3.50504	#N/A	0.43	#N/A
AT5G22360	9	#N/A	#N/A	#N/A	0.542387	#N/A	0.45	#N/A
AT2G31570	1	-0.933904	#N/A	#N/A	0.534614	#N/A	0.46	#N/A
AT3G56360	7	-0.684522	#N/A	#N/A	#N/A	#N/A	0.47	#N/A
AT3G61600	9	#N/A	#N/A	#N/A	0.466042	#N/A	0.48	#N/A
AT2G15620	1	-0.933904	1.16215	#N/A	1.42668	0.64	0.51	1.52
AT5G36880	9	#N/A	#N/A	#N/A	0.325135	#N/A	0.51	#N/A
AT1G60730	5	1.77921	#N/A	#N/A	0.367542	#N/A	0.51	#N/A
AT2G26980	9	#N/A	#N/A	#N/A	#N/A	#N/A	0.52	#N/A
AT5G23680	10	0.686967	#N/A	#N/A	#N/A	#N/A	0.52	#N/A
AT1G34320	9	#N/A	#N/A	#N/A	0.558964	#N/A	0.52	#N/A
AT5G44380	5	1.77921	#N/A	#N/A	#N/A	#N/A	0.53	#N/A
AT4G03600	9	#N/A	#N/A	-1.07702	#N/A	#N/A	0.53	#N/A
AT5G23230	9	#N/A	#N/A	#N/A	0.350965	#N/A	0.53	#N/A
AT1G63670	9	#N/A	#N/A	#N/A	0.518336	#N/A	0.54	#N/A
AT5G64550	9	#N/A	#N/A	#N/A	0.381421	#N/A	0.54	#N/A
AT5G62030	1	-0.933904	#N/A	#N/A	0.485116	#N/A	0.54	#N/A
AT1G75270	1	-0.933904	#N/A	#N/A	1.30042	#N/A	0.55	1.39
AT5G45100	2	#N/A	#N/A	#N/A	#N/A	#N/A	0.55	#N/A
AT3G23170	8	#N/A	#N/A	#N/A	0.767816	#N/A	0.55	#N/A
AT3G15790	1	-0.933904	#N/A	#N/A	#N/A	#N/A	0.56	#N/A
AT3G14060	1	-0.933904	#N/A	#N/A	0.780589	#N/A	0.56	#N/A
AT4G33925	4	#N/A	#N/A	#N/A	#N/A	#N/A	0.57	#N/A
AT1G80660	9	#N/A	#N/A	-0.747678	#N/A	#N/A	0.57	#N/A
AT4G11590	9	#N/A	#N/A	0.908874	0.756079	#N/A	0.57	#N/A
AT5G26920	1	-0.933904	#N/A	#N/A	0.854036	#N/A	0.57	#N/A
AT3G22190	3	-0.867246	#N/A	0.653335	#N/A	#N/A	0.58	1.38
AT4G27840	9	#N/A	#N/A	#N/A	0.295561	#N/A	0.58	#N/A
AT3G06850	1	-0.933904	#N/A	#N/A	1.34817	#N/A	0.58	#N/A
AT3G45260	9	#N/A	#N/A	#N/A	0.561613	#N/A	0.59	#N/A
AT3G41762	1	-0.933904	#N/A	#N/A	0.449618	#N/A	0.59	#N/A
AT2G23950	3	-0.867246	#N/A	#N/A	0.493874	#N/A	0.59	#N/A
AT5G25110	1	-0.933904	#N/A	#N/A	1.05921	#N/A	0.59	#N/A
AT2G03750	9	#N/A	#N/A	#N/A	0.801424	#N/A	0.6	#N/A
AT2G05440	9	#N/A	#N/A	#N/A	-1.49911	#N/A	0.6	#N/A
AT1G10960	9	#N/A	#N/A	#N/A	0.255854	#N/A	0.6	#N/A
AT2G40340	8	#N/A	#N/A	#N/A	#N/A	#N/A	0.61	#N/A
AT2G38230	9	#N/A	#N/A	#N/A	0.402436	#N/A	0.61	#N/A
AT5G37850	3	-0.867246	#N/A	#N/A	0.481933	#N/A	0.61	#N/A
AT1G65730	4	#N/A	#N/A	-0.980714	-0.90412	#N/A	0.62	#N/A
AT1G61420	1	-0.933904	#N/A	#N/A	0.509404	#N/A	0.62	#N/A
AT3G11010	5	1.77921	#N/A	#N/A	0.610062	#N/A	0.62	#N/A
AT5G49230	1	-0.933904	#N/A	#N/A	1.23845	0.64	0.63	#N/A
AT5G40380	1	-0.933904	#N/A	1.13389	1.95189	#N/A	0.63	1.63
AT1G66180	8	#N/A	#N/A	#N/A	0.607629	#N/A	0.64	#N/A
AT1G15510	6	1.68148	#N/A	#N/A	#N/A	#N/A	0.65	#N/A
AT4G18760	8	#N/A	#N/A	0.646926	0.664415	#N/A	0.65	#N/A
AT3G03341	7	-0.684522	#N/A	#N/A	#N/A	#N/A	0.66	#N/A
AT1G01725	9	#N/A	#N/A	-0.7787	#N/A	#N/A	0.66	#N/A
AT1G33990	3	-0.867246	#N/A	#N/A	#N/A	#N/A	0.67	#N/A
AT4G16380	9	#N/A	#N/A	#N/A	0.484061	#N/A	0.67	#N/A
AT1G30330	9	#N/A	#N/A	#N/A	0.796768	#N/A	0.68	#N/A
AT1G10170	9	#N/A	#N/A	#N/A	0.635874	#N/A	0.68	#N/A
AT5G50210	9	#N/A	#N/A	#N/A	0.594042	#N/A	0.68	#N/A
AT2G02360	10	0.686967	#N/A	#N/A	0.586213	#N/A	0.69	#N/A
AT4G25810	7	-0.684522	#N/A	#N/A	0.32835	#N/A	0.69	#N/A
AT5G02490	9	#N/A	#N/A	#N/A	0.688767	#N/A	0.69	#N/A
AT3G12280	6	1.68148	#N/A	0.695774	0.685686	#N/A	0.69	#N/A
AT1G34260	1	-0.933904	#N/A	#N/A	1.14553	#N/A	0.7	#N/A
AT2G21620	7	-0.684522	#N/A	#N/A	0.586782	#N/A	0.7	#N/A
AT5G35370	10	0.686967	#N/A	#N/A	0.657363	#N/A	0.7	#N/A
AT4G08390	1	-0.933904	#N/A	#N/A	1.18943	#N/A	0.71	2.04
AT1G28600	5	1.77921	#N/A	#N/A	0.577888	#N/A	0.71	#N/A
AT3G24420	1	-0.933904	#N/A	#N/A	0.397921	#N/A	0.72	#N/A
AT1G76930	7	-0.684522	#N/A	-1.42434	-1.30179	#N/A	0.73	#N/A
AT5G42440	1	-0.933904	#N/A	#N/A	#N/A	#N/A	0.73	#N/A
AT1G25570	2	#N/A	#N/A	#N/A	1.26732	#N/A	0.73	#N/A
AT1G28180	9	#N/A	#N/A	#N/A	0.709113	#N/A	0.74	1.88
AT4G22710	9	#N/A	#N/A	#N/A	#N/A	#N/A	0.74	#N/A
AT4G05018	9	#N/A	#N/A	-1.03256	-1.62431	#N/A	0.74	#N/A
AT4G01720	1	-0.933904	#N/A	0.817538	1.09933	#N/A	0.75	1.67
AT1G30040	5	1.77921	#N/A	#N/A	#N/A	#N/A	0.75	#N/A
AT3G06510	5	1.77921	#N/A	0.713853	0.693217	#N/A	0.75	#N/A
AT4G03400	3	-0.867246	#N/A	-0.91015	-1.43958	#N/A	0.76	#N/A
AT5G43420	5	1.77921	#N/A	#N/A	1.18353	#N/A	0.76	#N/A
AT5G44370	3	-0.867246	#N/A	-0.741992	-0.594023	#N/A	0.76	#N/A
AT1G11720	9	#N/A	#N/A	-0.770335	-0.818733	#N/A	0.77	#N/A
AT1G03630	1	-0.933904	#N/A	#N/A	-1.04729	#N/A	0.77	#N/A
AT2G05310	9	#N/A	#N/A	#N/A	-0.794907	#N/A	0.78	1.64
AT3G04300	4	#N/A	#N/A	#N/A	#N/A	#N/A	0.78	#N/A
AT3G27560	1	-0.933904	#N/A	0.89398	1.39641	#N/A	0.78	#N/A
AT1G28140	4	#N/A	#N/A	#N/A	#N/A	#N/A	0.79	#N/A
AT5G52580	3	-0.867246	#N/A	#N/A	-0.6209	#N/A	0.79	#N/A
AT4G16490	7	-0.684522	#N/A	-1.02134	#N/A	#N/A	0.8	#N/A
AT2G33380	3	-0.867246	#N/A	#N/A	0.829997	#N/A	0.82	1.52
AT5G50920	9	#N/A	#N/A	#N/A	#N/A	#N/A	0.82	#N/A
AT5G55180	2	#N/A	#N/A	#N/A	0.426724	#N/A	0.82	#N/A
AT3G23250	10	0.686967	#N/A	#N/A	0.835291	#N/A	0.83	1.47
AT2G39518	1	-0.933904	#N/A	0.422162	0.787723	#N/A	0.85	#N/A
AT5G66620	7	-0.684522	#N/A	#N/A	#N/A	#N/A	0.86	#N/A
AT2G32800	4	#N/A	#N/A	#N/A	#N/A	#N/A	0.86	#N/A
AT2G18700	9	#N/A	#N/A	#N/A	0.378756	#N/A	0.87	#N/A
AT3G21070	4	#N/A	#N/A	#N/A	0.7699	#N/A	0.9	1.78
AT2G23810	1	-0.933904	#N/A	#N/A	0.707345	#N/A	0.9	#N/A
AT4G20460	1	-0.933904	#N/A	#N/A	1.24406	#N/A	0.9	#N/A
AT1G36622	9	#N/A	#N/A	0.478574	0.720374	#N/A	0.91	#N/A
AT3G29000	7	-0.684522	#N/A	#N/A	-1.31925	#N/A	0.92	#N/A
AT5G19230	2	#N/A	#N/A	0.703669	0.739564	#N/A	0.94	#N/A
AT3G24050	7	-0.684522	#N/A	#N/A	0.383993	#N/A	0.94	#N/A
AT2G28550	1	-0.933904	#N/A	0.656151	0.596459	#N/A	0.98	#N/A
AT1G72610	5	1.77921	#N/A	0.518716	#N/A	#N/A	0.99	#N/A
AT1G61340	9	#N/A	#N/A	#N/A	-0.485657	#N/A	0.99	#N/A
AT5G01950	9	#N/A	#N/A	#N/A	0.423379	#N/A	1	#N/A
AT1G75860	8	#N/A	#N/A	#N/A	#N/A	#N/A	1.02	#N/A
AT5G36925	1	-0.933904	#N/A	#N/A	1.21409	#N/A	1.03	#N/A
AT1G06550	9	#N/A	#N/A	#N/A	0.485095	#N/A	1.09	#N/A
AT1G16110	5	1.77921	#N/A	0.954494	1.11052	#N/A	1.1	#N/A
AT1G67856	5	1.77921	#N/A	#N/A	0.717386	#N/A	1.18	#N/A
AT4G15630	5	1.77921	#N/A	0.740584	1.2199	#N/A	1.21	1.73
AT3G44260	1	-0.933904	#N/A	#N/A	1.59122	1.01	1.32	#N/A
AT2G13810	1	-0.933904	#N/A	#N/A	1.28282	#N/A	1.35	#N/A
AT1G76100	1	-0.933904	#N/A	#N/A	1.52919	#N/A	1.39	#N/A
AT5G58070	1	-0.933904	#N/A	#N/A	1.0915	0.99	1.43	1.55
AT3G23920	1	-0.933904	#N/A	#N/A	0.91639	#N/A	1.47	1.61
AT1G44575	5	1.77921	#N/A	#N/A	0.895862	#N/A	1.54	1.78
AT5G47120	1	-0.933904	#N/A	0.809384	1.4385	#N/A	1.61	#N/A
AT4G05100	5	1.77921	#N/A	0.305468	#N/A	#N/A	1.65	#N/A
AT4G27940	1	-0.933904	#N/A	0.751055	1.04506	#N/A	1.66	#N/A
AT3G44860	7	-0.684522	#N/A	#N/A	-7.04345	#N/A	1.71	1.51
AT2G24850	1	-0.933904	#N/A	#N/A	1.30234	#N/A	1.8	#N/A
AT2G46500	1	-0.933904	#N/A	#N/A	1.88394	#N/A	1.81	#N/A
AT5G13100	8	#N/A	#N/A	#N/A	0.607941	#N/A	1.82	#N/A
AT1G35680	1	-0.933904	#N/A	#N/A	1.39113	1.31	1.88	#N/A
AT1G70410	1	-0.933904	#N/A	#N/A	1.77849	1.95	#N/A	1.82
AT3G54210	7	-0.684522	#N/A	#N/A	#N/A	#N/A	#N/A	-1.51
AT1G59820	9	#N/A	#N/A	#N/A	#N/A	#N/A	#N/A	1.31
AT4G05010	8	#N/A	#N/A	#N/A	-1.99173	#N/A	#N/A	1.31
AT3G23400	10	0.686967	#N/A	#N/A	#N/A	#N/A	#N/A	1.34
AT1G32060	9	#N/A	#N/A	#N/A	0.356411	#N/A	#N/A	1.36
AT1G70480	2	#N/A	#N/A	0.540158	#N/A	#N/A	#N/A	1.38
AT2G46830	7	-0.684522	#N/A	#N/A	-3.06252	#N/A	#N/A	1.4
AT5G27520	1	-0.933904	3.15351	#N/A	2.43269	#N/A	#N/A	1.42
AT2G13360	7	-0.684522	#N/A	-1.09268	-0.928293	#N/A	#N/A	1.43
AT4G03550	9	#N/A	#N/A	0.415283	0.478129	#N/A	#N/A	1.45
AT4G38940	1	-0.933904	#N/A	#N/A	0.376502	#N/A	#N/A	1.52
AT5G66570	9	#N/A	#N/A	#N/A	#N/A	#N/A	#N/A	1.58
AT5G46110	1	-0.933904	#N/A	#N/A	0.726837	#N/A	#N/A	1.6
AT4G11600	1	-0.933904	#N/A	#N/A	0.868614	#N/A	#N/A	1.62
AT5G35970	8	#N/A	#N/A	#N/A	0.358221	#N/A	#N/A	1.64
AT4G26700	4	#N/A	#N/A	#N/A	-2.06248	#N/A	#N/A	#N/A
AT3G22060	7	-0.684522	#N/A	-1.69258	#N/A	#N/A	#N/A	#N/A
AT4G32030	3	-0.867246	#N/A	#N/A	-1.38954	#N/A	#N/A	#N/A
AT3G07780	8	#N/A	#N/A	#N/A	-1.81703	#N/A	#N/A	#N/A
AT1G64680	7	-0.684522	#N/A	#N/A	#N/A	#N/A	#N/A	#N/A
AT5G21990	4	#N/A	#N/A	#N/A	#N/A	#N/A	#N/A	#N/A
AT3G52400	8	#N/A	-0.870643	-1.21735	-2.30322	#N/A	#N/A	#N/A
AT4G23060	1	-0.933904	#N/A	#N/A	-2.15591	#N/A	#N/A	#N/A
AT5G13190	8	#N/A	#N/A	-1.36158	-2.56116	#N/A	#N/A	#N/A
AT5G35735	1	-0.933904	#N/A	-0.868963	-1.05884	#N/A	#N/A	#N/A
AT4G34131	1	-0.933904	#N/A	#N/A	#N/A	#N/A	#N/A	#N/A
AT5G01530	9	#N/A	#N/A	-0.50133	-0.559537	#N/A	#N/A	#N/A
AT2G17450	5	1.77921	#N/A	#N/A	0.514424	#N/A	#N/A	#N/A
AT4G34180	9	#N/A	#N/A	#N/A	#N/A	#N/A	#N/A	#N/A
AT3G63380	9	#N/A	#N/A	0.481429	#N/A	#N/A	#N/A	#N/A
AT2G15580	10	0.686967	#N/A	0.657055	0.924502	#N/A	#N/A	#N/A
AT5G59220	9	#N/A	#N/A	#N/A	0.565783	#N/A	#N/A	#N/A
AT4G05120	6	1.68148	#N/A	#N/A	#N/A	#N/A	#N/A	#N/A
AT1G10580	5	1.77921	#N/A	0.688426	0.656347	#N/A	#N/A	#N/A
AT5G40460	5	1.77921	#N/A	#N/A	#N/A	#N/A	#N/A	#N/A
AT1G51800	6	1.68148	#N/A	#N/A	#N/A	#N/A	#N/A	#N/A
AT1G23800	10	0.686967	6.14603	#N/A	8.30053	#N/A	#N/A	#N/A
AT1G47890	9	#N/A	#N/A	#N/A	0.370469	#N/A	#N/A	#N/A
AT4G22470	3	-0.867246	#N/A	-0.575365	-1.25852	#N/A	#N/A	#N/A
AT5G67360	7	-0.684522	#N/A	#N/A	-1.2228	#N/A	#N/A	#N/A
AT3G21230	8	#N/A	#N/A	0.374773	0.498552	#N/A	#N/A	#N/A
AT3G28910	8	#N/A	#N/A	0.884539	#N/A	#N/A	#N/A	#N/A
AT5G46590	9	#N/A	#N/A	#N/A	-0.691289	#N/A	#N/A	#N/A
AT1G49130	9	#N/A	#N/A	#N/A	0.606667	#N/A	#N/A	#N/A
AT1G62370	1	-0.933904	#N/A	0.468974	0.912998	#N/A	#N/A	#N/A
AT5G03760	5	1.77921	#N/A	#N/A	0.410462	#N/A	#N/A	#N/A
AT5G03110	9	#N/A	#N/A	#N/A	-1.28115	#N/A	#N/A	#N/A
AT3G02480	1	-0.933904	#N/A	#N/A	0.614931	#N/A	#N/A	#N/A
AT1G34000	1	-0.933904	#N/A	#N/A	-1.35912	#N/A	#N/A	#N/A
AT5G43745	1	-0.933904	#N/A	0.708993	0.931983	#N/A	#N/A	#N/A
AT3G55740	9	#N/A	#N/A	#N/A	-0.438585	#N/A	#N/A	#N/A
AT4G25210	9	#N/A	#N/A	#N/A	-1.19151	#N/A	#N/A	#N/A
AT5G47435	1	-0.933904	#N/A	#N/A	0.742641	#N/A	#N/A	#N/A
AT3G22410	8	#N/A	#N/A	#N/A	-1.04014	#N/A	#N/A	#N/A
AT1G80380	9	#N/A	#N/A	#N/A	0.453418	#N/A	#N/A	#N/A
AT5G56210	8	#N/A	#N/A	0.711977	0.838161	#N/A	#N/A	#N/A
AT4G04960	8	#N/A	#N/A	#N/A	-0.82404	#N/A	#N/A	#N/A
